# Towards a global barcode reference library for subterranean fauna

**DOI:** 10.1101/2024.09.20.613981

**Authors:** Michelle T. Guzik, Jake Thornhill, Mieke van der Heyde, Danielle N. Stringer, Nicole E. White, Mattia Saccò, Perry G. Beasley-Hall, Paul Nevill, Rachael A. King, Steven J. B. Cooper, Andrew D. Austin

## Abstract

Implementation of environmental DNA (eDNA) metabarcoding for biodiversity discovery and assessment offers a unique opportunity to gain new insights into subterranean communities around the world. However, for effective and meaningful identification of species from anonymous eDNA barcodes, a library of known reference sequences with associated correct taxonomic metadata -also called a barcode reference library (BRL) - is required. Here we propose an open, publicly accessible information resource for eDNA biomonitoring of subterranean fauna following findable, accessible, interoperable and reusable (FAIR) principles that can be expanded globally. While similar proposals have been made by other authors for individual taxon groups, here we have analysed a curated BRL of subterranean fauna compiled from existing GenBank and BOLD DNA sequence databases for a minimum of four genes (*COI, 18S*, *12S*, and *16S* rRNA). We demonstrate the value of such an initiative to eDNA metabarcoding where custom libraries are used to characterise entire ecosystems under examination. To examine the effectiveness of a custom BRL, we generated metabarcoding data for an exemplar system at Bungaroo Creek in the Pilbara (Australia), a globally significant location of stygofaunal diversity. We compared results of BLAST queries of eDNA Operational Taxonomic Units (OTU’s) to our BRL and the GenBank nucleotide database, and observed that for all barcoding regions, the custom BRL identified subterranean ZOTUs that could not be identified using GenBank and worked better in tandem. We use the BRL presented here to propose a four-stage plan for developing data infrastructure for subterranean fauna, especially with respect to eDNA metabarcoding data. To our knowledge, this represents the first published instance of a subterranean BRL being tested against real eDNA metabarcoding data. These findings provide a step forward towards robust DNA-based bioassessments for subterranean biodiversity and further emphasise the need for the eDNA community to work together in facilitating a global BRL.
