## Supplementary Material 3 for "Towards a global barcode reference library for subterranean fauna"

### Sheet: Sheet1
Bore	Easting	Northing	Longitude	Latitude	Cust16S 2017	Ins16S2017	18S 2017	18S 2021	COI 2021
25	432151	7.60222e+06	116.344	-21.682				4
BC186	429578	7.58721e+06	116.319	-21.8176	2	2	4	4
BC225	437839	7.57628e+06	116.398	-21.9166	1		4	5
BC226	437944	7.57645e+06	116.399	-21.9151		1
BC227	438155	7.57679e+06	116.401	-21.912	1
BC228	438368	7.57713e+06	116.403	-21.909		1
BC276	450011	7.57011e+06	116.516	-21.9728	2	2	4	5
BC292	431918	7.58492e+06	116.341	-21.8383	1	1	3	4
BC401	443564	7.57413e+06	116.453	-21.9363	2	2	4	4	4
BC458	446460	7.57197e+06	116.481	-21.9559	3	3	4	4
BC667	447881	7.57085e+06	116.495	-21.966	3	3	4	4
BCP001	448027	7.57108e+06	116.497	-21.9639	2	2	2
BUNWB08	441761	7.57501e+06	116.436	-21.9282	1		4	4
BUNWB09	444375	7.57297e+06	116.461	-21.9467	1	3	4	4
BUNWB13	444779	7.57248e+06	116.465	-21.9512	1		4	4	4
BUNWO0773	438306	7.58211e+06	116.403	-21.864		1	2
BUNWO1108	445708	7.57152e+06	116.474	-21.9599	2	2	2
JIMWE0003	430736	7.59544e+06	116.33	-21.7432	3	2	4	4	4
YALLWP01	430282	7601173	116.326	-21.6915	4	3	4	4	4
JWO21	425135	7.59115e+06	116.276	-21.7818	3	3	3	4
JWO23	426138	7.59014e+06	116.285	-21.791	2	2		1
JWO24	427127	7.59015e+06	116.295	-21.7909	1	1	4	4
PZ11BUN008	469924	7587366	116.709	-21.8173	2	1	4	4
Total					37	35	64	67	16
