## Supplementary Material 6-7 for "Towards a global barcode reference library for subterranean fauna"

Otu837	BUBRL049-20	0	N/A	N/A	N/A	89.216	204	205	593	22	0	0	1	204	311	514	N/A	1.84e-73	269	99	99
Otu837	BUBRL144-20	0	N/A	N/A	N/A	88.725	204	205	653	23	0	0	1	204	344	547	N/A	7.84e-72	265	99	99
Otu837	BUBRL112-20	0	N/A	N/A	N/A	88.725	204	205	653	23	0	0	1	204	344	547	N/A	7.84e-72	265	99	99
Otu273	GBMND82225-21	0	N/A	N/A	N/A	90.196	204	204	432	20	0	0	1	204	109	312	N/A	3.54e-76	279	100	100
Otu273	GBMND82226-21	0	N/A	N/A	N/A	90.196	204	204	423	20	0	0	1	204	109	312	N/A	3.54e-76	279	100	100
Otu273	GBMND82228-21	0	N/A	N/A	N/A	90.196	204	204	417	20	0	0	1	204	103	306	N/A	3.54e-76	279	100	100
Otu1004	BUBRL129-20	0	N/A	N/A	N/A	100.000	205	205	653	0	0	0	1	205	344	548	N/A	7.33e-104	370	100	100
Otu1004	BUBRL050-20	0	N/A	N/A	N/A	100.000	205	205	653	0	0	0	1	205	344	548	N/A	7.33e-104	370	100	100
Otu855	BUBRL134-20	0	N/A	N/A	N/A	93.659	205	205	653	13	0	0	1	205	344	548	N/A	6.03e-86	312	100	100
Otu28	BUBRL112-20	0	N/A	N/A	N/A	100.000	205	205	653	0	0	0	1	205	344	548	N/A	7.33e-104	370	100	100
Otu28	BUBRL049-20	0	N/A	N/A	N/A	99.512	205	205	593	1	0	0	1	205	311	515	N/A	3.12e-102	366	100	100
Otu28	BUBRL144-20	0	N/A	N/A	N/A	99.024	205	205	653	2	0	0	1	205	344	548	N/A	3.80e-101	361	100	100
Otu723	GBMNC64087-20	0	N/A	N/A	N/A	99.024	205	205	582	2	0	0	1	205	309	513	N/A	3.80e-101	361	100	100
Otu723	GBMNC64086-20	0	N/A	N/A	N/A	99.024	205	205	642	2	0	0	1	205	321	525	N/A	3.80e-101	361	100	100
Otu363	BUBRL013-20	0	N/A	N/A	N/A	99.512	205	205	653	1	0	0	1	205	344	548	N/A	3.12e-102	366	100	100
Otu508	GBMNC38283-20	0	N/A	N/A	N/A	87.317	205	205	684	26	0	0	1	205	357	561	N/A	1.42e-68	253	100	100
Otu1557	BUBRL048-20	0	N/A	N/A	N/A	100.000	205	205	653	0	0	0	1	205	344	548	N/A	7.33e-104	370	100	100
Otu1557	BUBRL180-20	0	N/A	N/A	N/A	100.000	205	205	653	0	0	0	1	205	344	548	N/A	7.33e-104	370	100	100
Otu1557	BUBRL175-20	0	N/A	N/A	N/A	100.000	205	205	653	0	0	0	1	205	344	548	N/A	7.33e-104	370	100	100
Otu1557	GBMNF6158-22	0	N/A	N/A	N/A	100.000	205	205	471	0	0	0	1	205	225	429	N/A	7.33e-104	370	100	100
Otu1557	GBMNF6159-22	0	N/A	N/A	N/A	100.000	205	205	471	0	0	0	1	205	225	429	N/A	7.33e-104	370	100	100
Otu1149	GBMND82225-21	0	N/A	N/A	N/A	91.220	205	205	432	18	0	0	1	205	108	312	N/A	1.97e-79	289	100	100
Otu1149	GBMND82226-21	0	N/A	N/A	N/A	91.220	205	205	423	18	0	0	1	205	108	312	N/A	1.97e-79	289	100	100
Otu1149	GBMND82228-21	0	N/A	N/A	N/A	91.220	205	205	417	18	0	0	1	205	102	306	N/A	1.97e-79	289	100	100
Otu1790	GBA25815-15	0	N/A	N/A	N/A	86.341	205	205	654	28	0	0	1	205	345	549	N/A	7.35e-66	244	100	100
Otu1790	GBMNC11104-20	0	N/A	N/A	N/A	85.052	194	205	684	29	0	0	12	205	368	561	N/A	2.93e-58	220	95	95
Otu1246	GBMND88841-21	0	N/A	N/A	N/A	86.500	200	205	687	27	0	0	2	201	361	560	N/A	3.12e-64	240	98	98
Otu1246	GBMND88842-21	0	N/A	N/A	N/A	86.500	200	205	687	27	0	0	2	201	361	560	N/A	3.12e-64	240	98	98
Otu1246	GBMND88833-21	0	N/A	N/A	N/A	85.787	197	205	684	25	1	3	3	199	359	552	N/A	5.65e-61	228	96	96
Otu1246	GBMND88834-21	0	N/A	N/A	N/A	85.641	195	205	684	25	1	3	5	199	361	552	N/A	6.88e-60	224	95	95
Otu1246	GBMND88835-21	0	N/A	N/A	N/A	85.641	195	205	681	25	1	3	5	199	361	552	N/A	6.88e-60	224	95	95
Otu169	BUBRL049-20	0	N/A	N/A	N/A	86.829	205	205	593	27	0	0	1	205	311	515	N/A	6.03e-67	249	100	100
Otu169	BUBRL144-20	0	N/A	N/A	N/A	86.341	205	205	653	28	0	0	1	205	344	548	N/A	7.35e-66	244	100	100
Otu169	BUBRL112-20	0	N/A	N/A	N/A	86.341	205	205	653	28	0	0	1	205	344	548	N/A	7.35e-66	244	100	100
Otu178	BUBRL088-20	0	N/A	N/A	N/A	100.000	205	205	653	0	0	0	1	205	344	548	N/A	7.33e-104	370	100	100
Otu178	GBMNF6141-22	0	N/A	N/A	N/A	100.000	205	205	471	0	0	0	1	205	225	429	N/A	7.33e-104	370	100	100
Otu178	GBMNF6142-22	0	N/A	N/A	N/A	100.000	205	205	471	0	0	0	1	205	225	429	N/A	7.33e-104	370	100	100
Otu178	GBMNF6143-22	0	N/A	N/A	N/A	100.000	205	205	471	0	0	0	1	205	225	429	N/A	7.33e-104	370	100	100
Otu178	BUBRL108-20	0	N/A	N/A	N/A	99.512	205	205	653	1	0	0	1	205	344	548	N/A	8.93e-103	368	100	100
Otu178	BUBRL086-20	0	N/A	N/A	N/A	99.512	205	205	653	1	0	0	1	205	344	548	N/A	3.12e-102	366	100	100
Otu178	BUBRL092-20	0	N/A	N/A	N/A	99.512	205	205	653	1	0	0	1	205	344	548	N/A	3.12e-102	366	100	100
Otu178	BUBRL173-20	0	N/A	N/A	N/A	99.512	205	205	653	1	0	0	1	205	344	548	N/A	3.12e-102	366	100	100
Otu178	GBMNF6140-22	0	N/A	N/A	N/A	99.512	205	205	471	1	0	0	1	205	225	429	N/A	3.12e-102	366	100	100
Otu178	BUBRL097-20	0	N/A	N/A	N/A	99.024	205	205	653	2	0	0	1	205	344	548	N/A	3.80e-101	361	100	100
Otu615	BUBRL072-20	0	N/A	N/A	N/A	100.000	205	205	653	0	0	0	1	205	344	548	N/A	7.33e-104	370	100	100
Otu498	GBMNC68535-20	0	N/A	N/A	N/A	85.075	201	205	654	30	0	0	1	201	345	545	N/A	5.65e-61	228	98	98
Otu498	GBMNC68537-20	0	N/A	N/A	N/A	85.075	201	205	654	30	0	0	1	201	345	545	N/A	5.65e-61	228	98	98
Otu498	BUBRL167-20	0	N/A	N/A	N/A	85.128	195	205	653	29	0	0	11	205	354	548	N/A	8.38e-59	222	95	95
Otu41	BUBRL049-20	0	N/A	N/A	N/A	88.293	205	205	593	24	0	0	1	205	311	515	N/A	2.74e-71	262	100	100
Otu41	BUBRL144-20	0	N/A	N/A	N/A	87.805	205	205	653	25	0	0	1	205	344	548	N/A	1.16e-69	258	100	100
Otu41	BUBRL112-20	0	N/A	N/A	N/A	87.805	205	205	653	25	0	0	1	205	344	548	N/A	1.16e-69	258	100	100
Otu1441	GBMNF6184-22	0	N/A	N/A	N/A	87.000	200	204	471	24	2	2	7	204	230	429	N/A	1.08e-63	237	97	97
Otu1441	GBMNF6185-22	0	N/A	N/A	N/A	85.714	203	204	471	27	1	2	4	204	227	429	N/A	1.32e-62	233	99	99
Otu1441	GBMNF6187-22	0	N/A	N/A	N/A	85.714	203	204	471	27	1	2	4	204	227	429	N/A	1.32e-62	233	99	99
Otu1441	GBMNF6192-22	0	N/A	N/A	N/A	85.714	203	204	471	27	1	2	4	204	227	429	N/A	1.32e-62	233	99	99
Otu1441	GBMNF6193-22	0	N/A	N/A	N/A	85.714	203	204	471	27	1	2	4	204	227	429	N/A	1.32e-62	233	99	99
Otu1441	BUBRL171-20	0	N/A	N/A	N/A	86.000	200	204	653	26	1	2	7	204	349	548	N/A	4.61e-62	233	97	97
Otu1441	GBMNF6191-22	0	N/A	N/A	N/A	85.222	203	204	471	28	1	2	4	204	227	429	N/A	1.61e-61	231	99	99
Otu1441	GBMNF6186-22	0	N/A	N/A	N/A	85.500	200	204	471	27	1	2	7	204	230	429	N/A	5.62e-61	228	97	97
Otu1441	GBMNF6153-22	0	N/A	N/A	N/A	85.714	196	204	471	26	1	2	11	204	234	429	N/A	6.84e-60	225	95	95
Otu1441	GBMNF6130-22	0	N/A	N/A	N/A	85.714	196	204	471	26	1	2	11	204	234	429	N/A	6.84e-60	225	95	95
Otu731	BUBRL062-20	0	N/A	N/A	N/A	98.522	203	205	653	3	0	0	3	205	346	548	N/A	1.97e-98	353	99	99
Otu731	BUBRL061-20	0	N/A	N/A	N/A	98.522	203	205	653	3	0	0	3	205	346	548	N/A	1.97e-98	353	99	99
Otu731	BUBRL045-20	0	N/A	N/A	N/A	98.507	201	205	653	3	0	0	5	205	348	548	N/A	2.40e-97	350	98	98
Otu731	BUBRL161-20	0	N/A	N/A	N/A	98.507	201	205	653	3	0	0	5	205	348	548	N/A	2.40e-97	350	98	98
Otu731	BUBRL090-20	0	N/A	N/A	N/A	98.030	203	205	653	4	0	0	3	205	346	548	N/A	2.40e-97	349	99	99
Otu731	BUBRL047-20	0	N/A	N/A	N/A	98.010	201	205	653	4	0	0	5	205	348	548	N/A	2.92e-96	345	98	98
Otu731	BUBRL158-20	0	N/A	N/A	N/A	98.010	201	205	653	4	0	0	5	205	348	548	N/A	2.92e-96	345	98	98
Otu731	BUBRL043-20	0	N/A	N/A	N/A	97.512	201	205	653	5	0	0	5	205	348	548	N/A	1.24e-94	341	98	98
Otu731	BUBRL160-20	0	N/A	N/A	N/A	97.512	201	205	653	5	0	0	5	205	348	548	N/A	1.24e-94	341	98	98
Otu731	BUBRL159-20	0	N/A	N/A	N/A	97.512	201	205	653	5	0	0	5	205	348	548	N/A	1.24e-94	341	98	98
Otu481	BUBRL066-20	0	N/A	N/A	N/A	90.686	204	205	653	19	0	0	2	205	345	548	N/A	2.92e-77	283	99	99
Otu539	BUBRL049-20	0	N/A	N/A	N/A	87.805	205	205	593	25	0	0	1	205	311	515	N/A	1.16e-69	258	100	100
Otu539	BUBRL144-20	0	N/A	N/A	N/A	87.317	205	205	653	26	0	0	1	205	344	548	N/A	1.42e-68	253	100	100
Otu539	BUBRL112-20	0	N/A	N/A	N/A	87.317	205	205	653	26	0	0	1	205	344	548	N/A	1.42e-68	253	100	100
Otu1010	BUBRL062-20	0	N/A	N/A	N/A	96.059	203	205	653	8	0	0	3	205	346	548	N/A	6.43e-92	331	99	99
Otu1010	BUBRL061-20	0	N/A	N/A	N/A	96.059	203	205	653	8	0	0	3	205	346	548	N/A	6.43e-92	331	99	99
Otu1010	BUBRL045-20	0	N/A	N/A	N/A	96.020	201	205	653	8	0	0	5	205	348	548	N/A	7.84e-91	327	98	98
Otu1010	BUBRL161-20	0	N/A	N/A	N/A	96.020	201	205	653	8	0	0	5	205	348	548	N/A	7.84e-91	327	98	98
Otu1010	BUBRL090-20	0	N/A	N/A	N/A	95.567	203	205	653	9	0	0	3	205	346	548	N/A	2.74e-90	326	99	99
Otu1010	BUBRL047-20	0	N/A	N/A	N/A	95.522	201	205	653	9	0	0	5	205	348	548	N/A	3.33e-89	323	98	98
Otu1010	BUBRL158-20	0	N/A	N/A	N/A	95.522	201	205	653	9	0	0	5	205	348	548	N/A	3.33e-89	323	98	98
Otu1010	BUBRL043-20	0	N/A	N/A	N/A	95.025	201	205	653	10	0	0	5	205	348	548	N/A	4.06e-88	318	98	98
Otu1010	BUBRL160-20	0	N/A	N/A	N/A	95.025	201	205	653	10	0	0	5	205	348	548	N/A	4.06e-88	318	98	98
Otu1010	BUBRL159-20	0	N/A	N/A	N/A	95.025	201	205	653	10	0	0	5	205	348	548	N/A	4.06e-88	318	98	98
Otu1546	BUBRL049-20	0	N/A	N/A	N/A	87.317	205	205	593	26	0	0	1	205	311	515	N/A	1.42e-68	253	100	100
Otu1546	BUBRL144-20	0	N/A	N/A	N/A	86.829	205	205	653	27	0	0	1	205	344	548	N/A	6.03e-67	249	100	100
Otu1546	BUBRL112-20	0	N/A	N/A	N/A	86.829	205	205	653	27	0	0	1	205	344	548	N/A	6.03e-67	249	100	100
Otu441	BUBRL049-20	0	N/A	N/A	N/A	88.725	204	205	593	23	0	0	1	204	311	514	N/A	7.84e-72	265	99	99
Otu441	BUBRL144-20	0	N/A	N/A	N/A	88.235	204	205	653	24	0	0	1	204	344	547	N/A	9.56e-71	260	99	99
Otu441	BUBRL112-20	0	N/A	N/A	N/A	88.235	204	205	653	24	0	0	1	204	344	547	N/A	9.56e-71	260	99	99
Otu1113	BUBRL049-20	0	N/A	N/A	N/A	91.707	205	206	593	16	1	1	1	205	311	514	N/A	1.98e-79	290	99	99
Otu1113	BUBRL144-20	0	N/A	N/A	N/A	91.220	205	206	653	17	1	1	1	205	344	547	N/A	2.41e-78	286	99	99
Otu1113	BUBRL112-20	0	N/A	N/A	N/A	91.220	205	206	653	17	1	1	1	205	344	547	N/A	2.41e-78	286	99	99
Otu918	BUBRL049-20	0	N/A	N/A	N/A	87.255	204	205	593	26	0	0	1	204	311	514	N/A	4.95e-68	251	99	99
Otu918	BUBRL144-20	0	N/A	N/A	N/A	86.765	204	205	653	27	0	0	1	204	344	547	N/A	2.10e-66	247	99	99
Otu918	BUBRL112-20	0	N/A	N/A	N/A	86.765	204	205	653	27	0	0	1	204	344	547	N/A	2.10e-66	247	99	99
Otu675	BUBRL049-20	0	N/A	N/A	N/A	85.294	204	205	593	30	0	0	1	204	311	514	N/A	1.33e-62	233	99	99
Otu1560	GBMND82225-21	0	N/A	N/A	N/A	90.732	205	205	432	19	0	0	1	205	108	312	N/A	8.38e-78	285	100	100
Otu1560	GBMND82226-21	0	N/A	N/A	N/A	90.732	205	205	423	19	0	0	1	205	108	312	N/A	8.38e-78	285	100	100
Otu1560	GBMND82228-21	0	N/A	N/A	N/A	90.732	205	205	417	19	0	0	1	205	102	306	N/A	8.38e-78	285	100	100
Otu799	BUBRL049-20	0	N/A	N/A	N/A	97.073	205	203	593	4	1	2	1	203	311	515	N/A	1.23e-94	341	100	100
Otu799	BUBRL144-20	0	N/A	N/A	N/A	96.585	205	203	653	5	1	2	1	203	344	548	N/A	1.50e-93	336	100	100
Otu799	BUBRL112-20	0	N/A	N/A	N/A	96.585	205	203	653	5	1	2	1	203	344	548	N/A	1.50e-93	336	100	100
Otu1137	BUBRL049-20	0	N/A	N/A	N/A	89.706	204	205	593	21	0	0	1	204	311	514	N/A	1.51e-74	274	99	99
Otu1137	BUBRL144-20	0	N/A	N/A	N/A	89.216	204	205	653	22	0	0	1	204	344	547	N/A	1.84e-73	269	99	99
Otu1137	BUBRL112-20	0	N/A	N/A	N/A	89.216	204	205	653	22	0	0	1	204	344	547	N/A	1.84e-73	269	99	99
Otu972	GBMNC72721-20	0	N/A	N/A	N/A	87.255	204	205	606	26	0	0	1	204	351	554	N/A	4.95e-68	251	99	99
