## Supplementary Material 8 for "Towards a global barcode reference library for subterranean fauna"

### Sheet: Subfauna detected min 95pid
	18S			16S			COI
Order	morph	nt	BRL	morph	nt	BRL	morph	nt	BRL
Amphipoda	1	0	0	1	0	0	1	1	1
Bathynellacea	1	1	1	1	0	0	0	0	0
Calanoida	1	0	0	1	0	0	0	0	0
Copepoda-unknown	1	0	0	0	0	0	1	0	1
Copepoda -Cyclopoida	1	1	0	1	0	0	1	1	1
Copepoda-Harpacticoida	1	1	0	0	0	0	0	0	0
Isopoda	1	0	0	0	0	0	0	0	0
Ostracoda	1	1	0	1	0	0	1	0	0
Thermosbaenacea	1	0	1	1	0	0	1	0	0
Zygentoma	0	0	0	0	0	0	0	0	0
Schizomida	0	0	1	0	0	0	0	0	0
Pseudoscorpiones	0	1	0	0	0	0	0	0	0
Collembola	1	1	0	0	0	0	0	0	0
Gastropoda-Littorinimorhpa	1	0	1	0	0	0	0	0	1
Polyxenida	0	1	0	0	0	0	0	0	0
Oligochaeta	1	0	0	1	0	0	0	0	0
Platyhelminthes	1	1	0	1	0	0	1	1	0
Tubificida	0	1	0	0	approx	1	0	0	0

### Sheet: Subfauna detected min 90pid
Order	18S Morph	18S Genbank 95pid	18S BRL 95pid	18S Genbank 90 pid	18S BRL	16S Morph	16S Genbank 95pid	16S BRL 95pid	16S Genbank 90pid	16S BRL 90pid	COI Morph	COI Genbank 95 pid	COI BRL 95pid	COI Genbank 90pid	COI BRL 90pid
Amphipoda	1	0	0	0	0	1	0	0	1	0	1	1	1	1	1
Bathynellacea	1	1	1	1	1	1	0	0	0	0	0	0	0	0	0
Calanoida	1	0	0	1	0	1	0	0	0	0	0	0	0	0	0
Copepoda-unknown	1	0	0	0	0	0	0	0	0	0	1	0	1	0	1
Copepoda -Cyclopoida	1	1	0	1	0	1	0	0	0	0	1	1	1	1	1
Copepoda-Harpacticoida	1	1	0	1	0	0	0	0	0	0	0	0	0	0	0
Isopoda	1	0	0	0	0	0	0	0	0	0	0	0	0	0	0
Ostracoda	1	1	0	1	0	1	0	0	0	0	1	0	0	0	1
Thermosbaenacea	1	0	1	0	1	1	0	0	0	0	1	0	0	0	0
Zygentoma	0	0	0	1	0	0	0	0	0	0	0	0	0	1	1
Schizomida	0	0	1	1	1	0	0	0	0	0	0	0	0	0	0
Pseudoscorpiones	0	1	0	1	0	0	0	0	0	0	0	0	0	0	0
Collembola	1	1	0	1	0	0	0	0	0	0	0	0	0	0	0
Gastropoda-Littorinimorhpa	1	0	1	1	1	0	0	0	0	0	0	0	1	1	1
Polyxenida	0	1	0	1	0	0	0	0	0	0	0	0	0	0	0
Oligochaeta	1	0	0	0	0	1	0	0	0	0	0	0	0	0	0
Platyhelminthes	1	1	0	1	0	1	0	0	0	0	1	1	0	1	0
Tubificida	0	1	0	1	0	0	approx	1	approx	1	0	0	0	0	1
