## Supplementary Material 11-12 for "Towards a global barcode reference library for subterranean fauna"

Zotu1	BUBRL003-20	0	N/A	N/A	N/A	100	133	133	479	0	0	0	1	133	214	346	N/A	1.44E-66	241	100	100
Zotu10	BUBRL132-20	0	N/A	N/A	N/A	100	133	133	479	0	0	0	1	133	214	346	N/A	1.44E-66	241	100	100
Zotu42	BUBRL134-20	0	N/A	N/A	N/A	93.651	126	126	475	8	0	0	1	126	217	342	N/A	6.13E-52	192	100	100
Zotu155	BUBRL003-20	0	N/A	N/A	N/A	96.241	133	133	479	5	0	0	1	133	214	346	N/A	1.64E-59	218	100	100
Zotu161	BUBRL003-20	0	N/A	N/A	N/A	94.656	131	131	479	7	0	0	1	131	216	346	N/A	1.02E-55	205	100	100
Zotu195	BUBRL003-20	0	N/A	N/A	N/A	96.992	133	133	479	4	0	0	1	133	214	346	N/A	3.85E-61	223	100	100
Zotu245	BUBRL003-20	0	N/A	N/A	N/A	95.489	133	133	479	6	0	0	1	133	214	346	N/A	2.00E-58	214	100	100
Zotu246	BUBRL003-20	0	N/A	N/A	N/A	95.42	131	131	479	6	0	0	1	131	216	346	N/A	2.39E-57	210	100	100
Zotu256	BUBRL132-20	0	N/A	N/A	N/A	94.656	131	131	479	7	0	0	1	131	216	346	N/A	1.02E-55	205	100	100
Zotu257	BUBRL003-20	0	N/A	N/A	N/A	95.489	133	133	479	6	0	0	1	133	214	346	N/A	2.00E-58	214	100	100
Zotu287	BUBRL132-20	0	N/A	N/A	N/A	96.241	133	133	479	5	0	0	1	133	214	346	N/A	1.64E-59	218	100	100
Zotu290	BUBRL003-20	0	N/A	N/A	N/A	95.489	133	133	479	6	0	0	1	133	214	346	N/A	2.00E-58	214	100	100
Zotu297	BUBRL132-20	0	N/A	N/A	N/A	96.992	133	133	479	4	0	0	1	133	214	346	N/A	3.85E-61	223	100	100
Zotu302	BUBRL132-20	0	N/A	N/A	N/A	95.42	131	131	479	6	0	0	1	131	216	346	N/A	2.39E-57	210	100	100
Zotu306	BUBRL003-20	0	N/A	N/A	N/A	96.183	131	131	479	5	0	0	1	131	216	346	N/A	1.96E-58	214	100	100
Zotu307	BUBRL003-20	0	N/A	N/A	N/A	95.349	129	131	479	6	0	0	1	129	216	344	N/A	2.91E-56	206	98	98
Zotu317	BUBRL003-20	0	N/A	N/A	N/A	94.737	133	133	479	7	0	0	1	133	214	346	N/A	8.48E-57	209	100	100
Zotu334	BUBRL003-20	0	N/A	N/A	N/A	96.241	133	133	479	5	0	0	1	133	214	346	N/A	1.64E-59	218	100	100
Zotu351	BUBRL003-20	0	N/A	N/A	N/A	93.985	133	133	479	8	0	0	1	133	214	346	N/A	1.03E-55	205	100	100
Zotu391	BUBRL132-20	0	N/A	N/A	N/A	95.489	133	133	479	6	0	0	1	133	214	346	N/A	2.00E-58	214	100	100
Zotu398	BUBRL132-20	0	N/A	N/A	N/A	94.574	129	131	479	7	0	0	1	129	216	344	N/A	1.24E-54	202	98	98
Zotu401	BUBRL132-20	0	N/A	N/A	N/A	95.489	133	133	479	6	0	0	1	133	214	346	N/A	2.00E-58	214	100	100
Zotu403	BUBRL003-20	0	N/A	N/A	N/A	96.241	133	133	479	5	0	0	1	133	214	346	N/A	1.64E-59	218	100	100
Zotu414	BUBRL132-20	0	N/A	N/A	N/A	95.489	133	133	479	6	0	0	1	133	214	346	N/A	2.00E-58	214	100	100
